# Transportability of mouse gene knockout models to human complex phenotypes

**DOI:** 10.64898/2026.11.04.764243

**Authors:** Laurence J Howe, Sara Wells, Neil M Davies, Sam M Lockhart, George Davey Smith

## Abstract

Mouse gene knockout studies are a valuable resource for understanding human gene function and the mechanisms underlying disease. However, translating insights to humans requires causal similarities between mouse and human phenotypes. A mouse model is transportable if gene perturbations that impact the mouse phenotype also affect (in orthologous genes) the corresponding human phenotype of interest, with consistent directionality.

To assess the transportability of mouse models to human complex traits we combined laboratory mouse gene perturbation data from the high-throughput International Mouse Phenotyping Consortium with predicted loss-of-function data from the UK Biobank within the Gene Perturbation Analysis for Transportability (GPAT) framework. Applying GPAT to 30 matched mouse-human phenotype pairs, we found evidence of transportability for 12 mouse phenotypes including biochemical (e.g. total cholesterol), cellular (e.g. lymphocyte counts) and anthropometric (e.g. length/height) phenotypes. In contrast, there was limited evidence for others such as fat mass and body mass index in the context of the murine experimental conditions. We also found some evidence of transportability of mouse glucose measurements to diabetes mellitus in humans.

Genome-wide perturbation effects on matched phenotypes were on average positively correlated between mice and humans (meta-analysis GPAT P = 2.3x10^-27^). However, the degree of correlation was generally modest and heterogeneous across phenotypes with some gene perturbations strongly associated in both species in opposite directions. Our framework illustrates how perturbation data can be used to quantitatively validate experimental models for understanding human disease aetiology and highlights the need for a range of orthogonal model systems, which may include challenges and perturbations to the mouse knockouts, to interrogate the mechanistic basis of human genetic associations.
