## Supplemental Tables for "Transportability of mouse gene knockout models to human complex phenotypes"

### Sheet: ST1 Mouse and human phenotypes
Human phenotype	UK Biobank Data Showcase ID	Mouse phenotype(s)	Mouse phenotype codes
total_cholesterol	30690	total_cholesterol	MP:0005178,MP:0005179
alkaline_phosphatase	30610	alkaline_phosphatase	MP:0002966,MP:0002968
eosinophil_counts	30150	eosinophil_counts	MP:0005011,MP:0005012
mean_platelet_volume	30100	mean_platelet_volume	MP:0008935,MP:0002599
body_mass_index	21001	body_weight	MP:0001260,MP:0001262
ldl_cholesterol	30780	ldl_cholesterol	MP:0000182,MP:0000182
hdl_cholesterol	30760	hdl_cholesterol	MP:0000186,MP:0001556
triglycerides	30870	triglycerides	MP:0001552,MP:0002644
bone_mineral_density (heel)	3148	bone_mineral_density	MP:0000062,MP:0000063
erythrocyte_counts	30010	erythrocyte_counts	MP:0002875,MP:0003131
mean_corpuscular_haemoglobin	30050	mean_corpuscular_haemoglobin	MP:0005561,MP:0005562
red_blood_cell_distribution_width	20070	red_blood_cell_distribution_width	MP:0010067,MP:0010068
blood_urea_nitrogen	30670	blood_urea_nitrogen	MP:0005565,MP:0005566
mean_corpuscular_volume	30040	mean_corpuscular_volume	MP:0002590,MP:0002591
phosphate	30810	phosphate	MP:0001566,MP:0000198
calcium	30680	calcium	MP:0000194,MP:0000195
platelet_counts	30080	platelet_counts	MP:0003179,MP:0005505
leukocyte_counts	30000	leukocyte_counts	MP:0000218,MP:0000221
glucose	30740	glucose	MP:0005559,MP:0005560
height	50	length	MP:0001257,MP:0001258
fat_mass	23100	fat_mass	MP:0010024,MP:0010025
monocyte_counts	30130	monocyte_counts	MP:0000220,MP:0000223
lymphocyte_counts	30120	lymphocyte_counts	MP:0005016,MP:0005013
basophil_counts	30160	basophil_counts	MP:0002606,MP:0002607
neutrophil_counts	30140	neutrophil_counts	MP:0000219,MP:0000222
total_protein	30860	total_protein	MP:0005567,MP:0005568
albumin	30600	albumin	MP:0002965,MP:0005419
alanine_transferase	30620	alanine_transferase	MP:0002941,MP:0002942
bilirubin	30660	bilirubin	MP:0005344,MP:0005635
creatinine	30700	creatinine	MP:0005553,MP:0005554
Hba1c	30750	multiple glucose-related phenotypes	N/A
Mouse phenotypes are in bold if not a direct match to human phenotype

### Sheet: ST2 GPAT same-phenotype
GPAT estimates for matched phenotypes
Human phenotype	ivw_fe_beta	ivw_fe_se	ivw_fe_p	ivw_re_beta	ivw_re_se	ivw_re_p	n_genes
total_cholesterol	0.0417618	0.00442774	4.02863e-21	0.0349907	0.0195061	0.0728391	115
alkaline_phosphatase	0.016388	0.00285892	9.91108e-09	0.0278585	0.00669654	3.18049e-05	336
eosinophil_counts	-0.0175769	0.00505687	0.000509234	-0.00672416	0.00838576	0.422637	61
mean_platelet_volume	0.0103967	0.00424544	0.0143293	0.00759607	0.0101774	0.455447	124
body_mass_index	-0.00743611	0.00667075	0.264964	-0.00841239	0.00723723	0.245082	62
ldl_cholesterol	-0.00748639	0.0143541	0.601984	-0.00748639	0.0143541	0.601984	17
hdl_cholesterol	-0.00108873	0.0050187	0.828259	-0.00532975	0.0110017	0.628067	92
triglycerides	0.0357722	0.00678652	1.35636e-07	0.0445193	0.02469	0.0713679	47
bone_mineral_density	0.0140562	0.00480651	0.00345117	0.0140499	0.00481192	0.00350253	174
erythrocyte_counts	0.000746624	0.00565393	0.894941	0.00471835	0.00809212	0.559839	90
mean_corpuscular_haemoglobin	0.00500631	0.00389398	0.198564	0.00415583	0.00725629	0.566834	234
red_blood_cell_distribution_width	0.0207957	0.00536672	0.00010665	0.0362461	0.0214685	0.0913458	89
blood_urea_nitrogen	0.00752085	0.00541251	0.164671	0.00577941	0.00810041	0.475554	98
mean_corpuscular_volume	0.0257648	0.0035888	7.01104e-13	0.0291145	0.0070958	4.07729e-05	219
phosphate	0.00745823	0.00525185	0.155575	0.0135485	0.00742707	0.068122	89
calcium	0.00446814	0.00451702	0.322576	0.00660273	0.00587068	0.260718	128
platelet_counts	0.0166337	0.00603483	0.00584631	0.0225102	0.0115112	0.0505236	80
leukocyte_counts	0.00251159	0.00439203	0.567422	0.00257502	0.0050156	0.60767	141
glucose	0.000357905	0.00547437	0.947873	0.00908954	0.0112444	0.418883	118
height	0.0177347	0.00356058	6.33034e-07	0.037766	0.00883675	1.92214e-05	162
fat_mass	0.00123116	0.0036551	0.736242	0.00123116	0.0036551	0.736242	174
monocyte_counts	-0.00975053	0.00729536	0.181374	-0.00975321	0.00729958	0.181506	67
lymphocyte_counts	0.025353	0.00656038	0.000111284	0.0082887	0.00918175	0.366666	82
basophil_counts	-0.00277292	0.00592255	0.639644	0.00266145	0.00951541	0.779709	55
neutrophil_counts	-0.00394559	0.00796623	0.620396	0.00105159	0.0103836	0.919332	61
total_protein	0.00732258	0.00409873	0.0740104	0.00812374	0.00454466	0.0738509	106
albumin	0.0102082	0.00509557	0.0451392	0.0175164	0.00854215	0.0403072	96
alanine_transferase	-0.00519437	0.004282	0.225102	0.00341498	0.00761639	0.653884	115
bilirubin	0.0130596	0.00514984	0.0112154	0.0184075	0.0108751	0.0905268	87
creatinine	0.00115894	0.00480543	0.809421	0.00485088	0.00644761	0.451839	108
ivw = inverse variance weighted
fe = fixed effects
re = random effects

### Sheet: ST3 GPAT total chol 
GPAT estimates for mouse total-cholesterol
Human phenotype	ivw_fe_beta	ivw_fe_se	ivw_fe_p	ivw_re_beta	ivw_re_se	ivw_re_p	n_genes
total_cholesterol	0.0417618	0.00442774	4.02863e-21	0.0349907	0.0195061	0.0728391	115
alkaline_phosphatase	0.00874149	0.00434412	0.0441925	0.00845947	0.00447078	0.0584684	115
eosinophil_counts	-0.00944169	0.00444515	0.0336663	-0.00458336	0.00658676	0.486527	116
mean_platelet_volume	0.00510549	0.00418187	0.222137	0.00636783	0.00611476	0.297696	116
body_mass_index	0.0143284	0.00438018	0.00107097	0.0143597	0.00439483	0.00108536	116
ldl_cholesterol	0.0454765	0.00440679	5.74399e-25	0.0432326	0.0197978	0.0289835	115
hdl_cholesterol	-0.00159551	0.00460706	0.729104	-0.00408592	0.0103573	0.693215	115
triglycerides	0.0245044	0.00448209	4.5723e-08	0.0259973	0.0117196	0.0265364	115
bone_mineral_density	-0.00464056	0.0057086	0.416272	-0.00464049	0.00571176	0.416537	114
erythrocyte_counts	-0.00675473	0.00441659	0.126166	-0.00778166	0.00707523	0.2714	116
mean_corpuscular_haemoglobin	-0.00417365	0.00457066	0.36117	-0.0045167	0.00529641	0.393779	116
red_blood_cell_distribution_width	0.0130151	0.00443657	0.00335073	0.0177812	0.00606363	0.00336318	116
blood_urea_nitrogen	0.00458053	0.00460259	0.319636	0.00381466	0.0050419	0.449295	115
mean_corpuscular_volume	-0.00574518	0.004321	0.183652	-0.00467458	0.0051398	0.363094	116
phosphate	0.000309198	0.00479663	0.948603	0.000309198	0.00479663	0.948603	115
calcium	0.00809248	0.00479201	0.0912684	0.0115341	0.00729479	0.113845	115
platelet_counts	0.00528241	0.00432686	0.222146	0.00643414	0.0049713	0.195576	116
leukocyte_counts	0.00307508	0.00446676	0.491178	0.0042008	0.00569045	0.460381	116
glucose	0.00515045	0.0047966	0.282925	0.00515045	0.0047966	0.282925	115
height	-0.00640754	0.0040059	0.109704	-0.0150369	0.00713932	0.0351869	116
fat_mass	0.0144279	0.0044271	0.0011181	0.0145609	0.00453194	0.00131378	116
monocyte_counts	0.00313009	0.00439929	0.476775	0.00314703	0.0044062	0.475087	116
lymphocyte_counts	-0.00489293	0.00446135	0.272756	-0.000965171	0.00699889	0.890317	116
basophil_counts	0.000406575	0.00450818	0.928139	0.00141564	0.00492647	0.773841	116
neutrophil_counts	0.00749844	0.00449207	0.0950658	0.00703721	0.00524921	0.180043	116
total_protein	0.00136578	0.00476031	0.774181	0.00601155	0.00671051	0.370338	115
albumin	0.00139487	0.00478944	0.770868	0.00147018	0.00623999	0.813739	115
alanine_transferase	-0.00237991	0.00456971	0.602505	-0.00768946	0.00787557	0.328882	115
bilirubin	0.00215224	0.00460333	0.640114	-0.00163747	0.0100031	0.86997	114
creatinine	0.00463351	0.00452032	0.305345	0.00349197	0.00648817	0.590435	115
ivw = inverse variance weighted
fe = fixed effects
re = random effects

### Sheet: ST4 Mouse cross-trait sign test
Mouse phenotype	n_sign_true	n_sign_false	pval_sign_test	n_rows_join	n_total_chol_genes
alkaline_phosphatase	28	20	0.312327	48	116
eosinophil_counts	5	3	0.726562	8	116
mean_platelet_volume	6	7	1	13	116
body_mass_index	2	2	1	4	116
ldl_cholesterol	14	0	0.00012207	14	116
hdl_cholesterol	102	0	3.9443e-31	102	116
triglycerides	25	4	0.000103716	29	116
bone_mineral_density	13	12	1	25	116
erythrocyte_counts	13	6	0.167068	19	116
mean_corpuscular_haemoglobin	15	19	0.607591	34	116
red_blood_cell_distribution_width	9	14	0.404873	23	116
blood_urea_nitrogen	15	6	0.0783539	21	116
mean_corpuscular_volume	14	19	0.48685	33	116
phosphate	10	4	0.179565	14	116
calcium	20	2	0.000121117	22	116
platelet_counts	13	8	0.38331	21	116
leukocyte_counts	10	11	1	21	116
glucose	23	6	0.0023157	29	116
height	4	8	0.387695	12	116
fat_mass	16	13	0.711071	29	116
monocyte_counts	6	5	1	11	116
lymphocyte_counts	9	11	0.823803	20	116
basophil_counts	2	3	1	5	116
neutrophil_counts	11	6	0.332306	17	116
total_protein	28	1	1.11759e-07	29	116
albumin	26	7	0.00131873	33	116
alanine_transferase	9	9	1	18	116
bilirubin	6	13	0.167068	19	116
creatinine	11	4	0.118469	15	116

### Sheet: ST5 Mouse - human associations 
323 perturbation-phenotype pairs: mice (P < 1x10-5), humans pLoF burden( P < 0.05)
human_gene_symbol	mouse_gene_symbol	beta_mouse	se_mouse	pval_mouse	beta_human	se_human	pval_human	phenotype
ABCG5	Abcg5	32.7533	5.51472	3.82699e-09	0.371716	0.0432991	9.09704e-18	total_cholesterol
ABCG8	Abcg8	56.1179	7.04492	2.33147e-15	0.178254	0.0261592	9.47982e-12	total_cholesterol
ACSL5	Acsl5	-36.931	7.8504	3.84635e-06	0.1558	0.0706677	0.0274758	total_cholesterol
ANGPTL3	Angptl3	-39.5088	4.0251	0	-0.665896	0.0316865	4.7698e-98	total_cholesterol
ATP8B1	Atp8b1	-25.8489	4.62782	3.50976e-08	0.15341	0.057231	0.00735038	total_cholesterol
CYP7A1	Cyp7a1	17.6258	3.20161	5.1506e-08	0.171393	0.0562028	0.00229187	total_cholesterol
HNRNPAB	Hnrnpab	-21.1286	4.16277	1.42813e-06	0.334823	0.146018	0.0218464	total_cholesterol
LDLR	Ldlr	128.909	6.17525	2.05767e-48	0.691267	0.0593643	2.44737e-31	total_cholesterol
NR1H4	Nr1h4	1.24718	0.102485	0	-0.286341	0.0970409	0.0031703	total_cholesterol
PCSK9	Pcsk9	-27.433	3.70188	7.25198e-13	-1.13412	0.0374581	2.31206e-201	total_cholesterol
PDZK1	Pdzk1	16.565	3.34316	7.60593e-07	0.133487	0.0432651	0.00203325	total_cholesterol
SCARB1	Scarb1	92.1413	9.46154	5.44496e-17	0.343135	0.0774983	9.52643e-06	total_cholesterol
TM6SF2	Tm6sf2	-23.0854	4.90998	3.44383e-06	-0.149357	0.0760718	0.0496032	total_cholesterol
TM9SF4	Tm9sf4	17.1215	3.51712	1.48866e-06	0.425481	0.14592	0.00354724	total_cholesterol
TNKS	Tnks	-23.6789	5.05382	2.96925e-06	-0.208477	0.0886887	0.01874	total_cholesterol
ABCB11	Abcb11	66.9453	7.11068	0	0.635218	0.0615269	5.4752e-25	alkaline_phosphatase
AKAP9	Akap9	118.482	11.3519	0	0.221589	0.031707	2.77524e-12	alkaline_phosphatase
ALPL	Alpl	-52.9525	6.99647	3.33955e-13	-0.8107	0.0344056	9.22571e-123	alkaline_phosphatase
ATP11C	Atp11c	43.4867	6.22899	7.28462e-12	0.125948	0.0507861	0.0131395	alkaline_phosphatase
CCNT1	Ccnt1	36.551	4.02297	0	0.445909	0.122952	0.000287091	alkaline_phosphatase
CLOCK	Clock	21.5124	3.78443	2.85684e-08	0.229947	0.115958	0.0473664	alkaline_phosphatase
COL1A2	Col1a2	31.9721	3.81939	1.11022e-16	0.355007	0.118734	0.00279029	alkaline_phosphatase
DLX3	Dlx3	28.2666	4.60149	3.87198e-09	0.5646	0.219492	0.0101025	alkaline_phosphatase
FADS1	Fads1	39.1844	5.78783	2.12974e-11	0.0941114	0.0407674	0.0209715	alkaline_phosphatase
GAS6	Gas6	47.4487	5.65052	2.22045e-16	0.185428	0.0843283	0.0278862	alkaline_phosphatase
GPLD1	Gpld1	63.6191	4.94804	0	-0.850052	0.010951	0	alkaline_phosphatase
GOLT1A	Golt1a	37.9557	4.42763	8.88178e-16	0.255842	0.122028	0.0360305	alkaline_phosphatase
HDAC7	Hdac7	84.8385	16.9328	6.70512e-07	0.218519	0.103139	0.0341177	alkaline_phosphatase
KATNAL2	Katnal2	20.0093	3.9015	3.3986e-07	0.103007	0.0321057	0.0013349	alkaline_phosphatase
LRBA	Lrba	22.0484	3.76044	6.18139e-09	-0.148206	0.0439009	0.000735699	alkaline_phosphatase
PHEX	Phex	124.461	16.7623	3.13611e-09	0.401948	0.156607	0.01027	alkaline_phosphatase
SH3PXD2A	Sh3pxd2a	20.9324	3.80743	5.54268e-08	0.213516	0.105261	0.0425148	alkaline_phosphatase
SLC39A5	Slc39a5	26.9687	5.32455	7.82245e-07	0.191375	0.0295848	9.88325e-11	alkaline_phosphatase
SOX18	Sox18	20.4357	4.13864	8.74924e-07	0.523666	0.25728	0.0418109	alkaline_phosphatase
SP7	Sp7	30.8299	5.37992	2.14334e-08	0.465202	0.0840491	3.11437e-08	alkaline_phosphatase
SPRED1	Spred1	-54.0465	4.61062	0	-0.287147	0.144791	0.0473478	alkaline_phosphatase
STXBP5L	Stxbp5l	24.4901	4.69167	4.62555e-07	0.221629	0.0836354	0.00805045	alkaline_phosphatase
TMEM106B	Tmem106b	95.6998	5.01613	0	0.322069	0.133848	0.016118	alkaline_phosphatase
TNFRSF11B	Tnfrsf11b	265.847	6.66962	0	0.374305	0.130115	0.00401819	alkaline_phosphatase
TXNIP	Txnip	-20.7674	2.81346	5.23026e-13	-0.146211	0.0722964	0.043137	alkaline_phosphatase
USP20	Usp20	21.4819	3.93518	5.80751e-08	0.123889	0.0625348	0.0475773	alkaline_phosphatase
WSB2	Wsb2	50.57	8.98399	2.7983e-08	0.464987	0.202547	0.0216935	alkaline_phosphatase
XYLB	Xylb	-30.8161	3.89701	2.02654e-10	-0.0989735	0.045494	0.0295903	alkaline_phosphatase
ATP13A5	Atp13a5	0.0725595	0.0121534	1.49344e-08	-0.0316347	0.0131265	0.0159533	eosinophil_counts
BAP1	Bap1	0.0591625	0.0118124	1.39176e-06	-0.227081	0.115194	0.04869	eosinophil_counts
BNIP1	Bnip1	0.389324	0.0721921	3.13181e-07	0.105268	0.0502788	0.0362886	eosinophil_counts
GFI1B	Gfi1b	0.0106031	0.00232016	6.84213e-06	0.380348	0.140529	0.00679876	eosinophil_counts
RASAL3	Rasal3	6.575	1.19672	2.76236e-07	-0.0847715	0.0144795	4.78145e-09	eosinophil_counts
RGS4	Rgs4	0.421875	0.0478073	1.11022e-16	-0.0909125	0.0450603	0.0436355	eosinophil_counts
ABCG8	Abcg8	4.44408	0.0858086	0	0.0501473	0.0247479	0.0427317	mean_platelet_volume
ACBD5	Acbd5	0.267484	0.0421671	2.92951e-10	0.0583141	0.0258432	0.024042	mean_platelet_volume
ARHGAP10	Arhgap10	0.468228	0.0471908	0	0.322688	0.0392584	2.04174e-16	mean_platelet_volume
BIN2	Bin2	0.507903	0.0548962	0	-0.529088	0.0993453	1.00536e-07	mean_platelet_volume
CHD2	Chd2	-0.325779	0.0718105	7.46991e-06	-0.195316	0.085936	0.0230377	mean_platelet_volume
CUL9	Cul9	-0.339078	0.0658852	3.25065e-07	-0.0352449	0.0134797	0.00893162	mean_platelet_volume
FBXO38	Fbxo38	0.298454	0.0546138	1.48294e-07	-0.564629	0.114975	9.06734e-07	mean_platelet_volume
MPIG6B	Mpig6b	1.09707	0.175527	6.25022e-10	0.122118	0.041381	0.00316694	mean_platelet_volume
MPL	Mpl	0.679073	0.0740468	0	-0.166319	0.0396724	2.76128e-05	mean_platelet_volume
MTMR2	Mtmr2	0.184877	0.0388187	2.40292e-06	0.146653	0.0723138	0.0425598	mean_platelet_volume
PHF20L1	Phf20l1	0.198133	0.0426944	5.27908e-06	0.354627	0.102727	0.000556199	mean_platelet_volume
PRKAA2	Prkaa2	-0.639322	0.12809	1.42146e-06	-0.13416	0.0658497	0.0416121	mean_platelet_volume
RASGRP3	Rasgrp3	-0.532677	0.059701	0	0.139436	0.0579444	0.0161113	mean_platelet_volume
SLFN14	Slfn14	0.349397	0.0386413	0	-0.206174	0.0462158	8.15361e-06	mean_platelet_volume
STK10	Stk10	0.400219	0.0772005	3.0818e-07	0.202611	0.0511044	7.35005e-05	mean_platelet_volume
TBC1D22A	Tbc1d22a	0.249074	0.039404	3.37829e-10	-0.238416	0.0812534	0.0033438	mean_platelet_volume
TMEM62	Tmem62	-0.363335	0.0735565	4.00121e-06	0.147242	0.0473226	0.00186166	mean_platelet_volume
TNKS	Tnks	0.32347	0.0562724	1.72048e-08	0.344658	0.0840421	4.11349e-05	mean_platelet_volume
TPO	Tpo	1.47075	0.286901	9.94127e-07	-0.0555439	0.0268215	0.0383707	mean_platelet_volume
TRAPPC2L	Trappc2l	0.452012	0.0772437	7.36862e-09	0.0354429	0.0154938	0.0221636	mean_platelet_volume
KPTN	Kptn	9.40602	1.49066	1.56729e-07	-0.0936129	0.0464787	0.0439987	body_mass_index
PFN1	Pfn1	-8.16459	1.49337	1.14741e-06	0.10611	0.0506326	0.0361094	body_mass_index
ANGPTL3	Angptl3	-26.3345	3.33585	1.25455e-13	-0.325409	0.0328753	4.23448e-23	hdl_cholesterol
ELMOD1	Elmod1	-0.44262	0.0817251	2.63254e-07	0.471643	0.19304	0.0145563	hdl_cholesterol
FAM117B	Fam117b	-0.45107	0.085683	8.85847e-07	-0.503902	0.155203	0.0011674	hdl_cholesterol
KAT2B	Kat2b	-11.634	2.44531	2.15054e-06	-0.282731	0.100565	0.00493231	hdl_cholesterol
PCSK9	Pcsk9	-17.8626	2.52952	3.76477e-12	0.0979362	0.0388719	0.0117533	hdl_cholesterol
PDZK1	Pdzk1	12.7033	2.38921	1.28504e-07	0.175116	0.0447479	9.10102e-05	hdl_cholesterol
TEX261	Tex261	-13.8022	2.88677	2.1404e-06	0.165164	0.077362	0.032765	hdl_cholesterol
TMEM87A	Tmem87a	-9.4809	1.74722	2.41978e-07	-0.244927	0.093753	0.00898897	hdl_cholesterol
TRH	Trh	17.1444	2.72254	1.08405e-09	-0.268175	0.128377	0.0367113	hdl_cholesterol
ANGPTL3	Angptl3	-81.0489	17.3718	3.37529e-06	-0.641237	0.0319818	2.01697e-89	triglycerides
ANGPTL4	Angptl4	-33.891	7.04048	1.60088e-06	-0.377075	0.0435536	4.81282e-18	triglycerides
INTS6L	Ints6l	23.8688	5.03369	5.31185e-06	0.26193	0.110688	0.0179626	triglycerides
PCSK9	Pcsk9	26.0845	4.88876	1.29667e-07	-0.150833	0.0378072	6.62034e-05	triglycerides
TMC1	Tmc1	1.61979	0.347716	9.21374e-06	-0.116169	0.0428304	0.00668175	triglycerides
CAMSAP3	Camsap3	-0.00484787	0.000608403	3.9968e-15	0.36378	0.154654	0.0186621	bone_mineral_density
DUOXA2	Duoxa2	-0.00334543	0.000626584	1.03199e-07	0.236424	0.0909495	0.00933577	bone_mineral_density
FOXK2	Foxk2	-0.00234101	0.000511027	4.9358e-06	0.380783	0.159106	0.016699	bone_mineral_density
IKZF5	Ikzf5	-0.00269695	0.000573353	2.96453e-06	0.4141	0.203608	0.0419701	bone_mineral_density
KMT2A	Kmt2a	-0.00288232	0.0005721	1.27905e-06	0.224826	0.073996	0.00237876	bone_mineral_density
LIPE	Lipe	0.00213295	0.000450157	2.859e-06	0.0829805	0.031923	0.00933899	bone_mineral_density
MINAR2	Minar2	-0.00455847	0.000605148	7.10543e-14	-0.3798	0.154727	0.0141023	bone_mineral_density
NLGN3	Nlgn3	0.00279016	0.000485304	3.27355e-08	-0.554974	0.274916	0.0435181	bone_mineral_density
SETD3	Setd3	0.00236313	0.000473376	9.75961e-07	-0.594904	0.287478	0.0385097	bone_mineral_density
TNKS	Tnks	-0.00393264	0.000590334	4.74208e-11	-0.379316	0.128627	0.00318838	bone_mineral_density
TOX	Tox	-0.00428056	0.000604677	1.51097e-11	-0.624917	0.194702	0.00132917	bone_mineral_density
WDR45	Wdr45	-0.00363154	0.000555897	1.07181e-10	-0.524642	0.165791	0.00155364	bone_mineral_density
ATP11C	Atp11c	-1.35179	0.202637	1.1679e-10	-0.219445	0.0514935	2.02955e-05	erythrocyte_counts
ATP13A3	Atp13a3	3.03552	0.199316	0	0.2645	0.0948615	0.00529895	erythrocyte_counts
ATP8A1	Atp8a1	-0.830785	0.134648	1.72247e-09	0.122615	0.0589838	0.0376366	erythrocyte_counts
FAM83G	Fam83g	0.716842	0.0992641	8.16079e-11	-0.165729	0.0804115	0.0393016	erythrocyte_counts
OGDH	Ogdh	-1.14328	0.235342	1.6044e-06	-0.259588	0.106591	0.0148768	erythrocyte_counts
PKD1	Pkd1	-0.774196	0.136154	1.37009e-07	-0.15135	0.0471086	0.00131456	erythrocyte_counts
SVEP1	Svep1	0.729836	0.139003	2.04162e-07	0.129864	0.0536751	0.0155446	erythrocyte_counts
AP2A1	Ap2a1	-1.4747	0.130281	0	-0.681716	0.184165	0.0002142	mean_corpuscular_haemoglobin
C2CD5	C2cd5	-0.432762	0.0613626	5.36915e-11	0.0886869	0.043054	0.0394085	mean_corpuscular_haemoglobin
COL4A5	Col4a5	-1.00869	0.145164	4.42124e-10	0.294228	0.114486	0.01017	mean_corpuscular_haemoglobin
DNAJC7	Dnajc7	-0.405207	0.0771163	5.6471e-07	-0.227246	0.111657	0.0418283	mean_corpuscular_haemoglobin
GRAMD1C	Gramd1c	0.448731	0.0858822	8.89402e-07	-0.0733694	0.036309	0.0433112	mean_corpuscular_haemoglobin
HCFC2	Hcfc2	0.928543	0.123106	1.16795e-13	0.496519	0.227458	0.0290422	mean_corpuscular_haemoglobin
HJV	Hjv	0.495953	0.104024	2.82007e-06	0.20443	0.090212	0.023445	mean_corpuscular_haemoglobin
KLF1	Klf1	-0.564346	0.0856017	1.77519e-10	-0.474924	0.0639016	1.06881e-13	mean_corpuscular_haemoglobin
KMT2B	Kmt2b	0.555959	0.0883889	4.43006e-10	0.257662	0.129111	0.0459706	mean_corpuscular_haemoglobin
KMT2E	Kmt2e	0.530806	0.0917896	1.26461e-08	-0.296244	0.131366	0.0241268	mean_corpuscular_haemoglobin
NECAP2	Necap2	-0.741722	0.0658839	0	0.110281	0.0503923	0.0286372	mean_corpuscular_haemoglobin
PHF20L1	Phf20l1	0.509451	0.0942426	1.17559e-07	-0.309992	0.113114	0.00613423	mean_corpuscular_haemoglobin
PRKD1	Prkd1	0.324671	0.0656601	8.62261e-07	0.132526	0.0471407	0.00493424	mean_corpuscular_haemoglobin
RBP4	Rbp4	1.25221	0.280969	9.74469e-06	-0.293594	0.123016	0.017004	mean_corpuscular_haemoglobin
RHAG	Rhag	-0.958379	0.133927	4.81659e-12	0.570855	0.0682565	6.09537e-17	mean_corpuscular_haemoglobin
RRBP1	Rrbp1	-0.560175	0.106512	7.89165e-07	-0.13828	0.0561449	0.013781	mean_corpuscular_haemoglobin
SGMS1	Sgms1	-0.472159	0.103432	5.34685e-06	-0.316285	0.156776	0.0436496	mean_corpuscular_haemoglobin
SPTB	Sptb	-0.689909	0.061683	0	0.345401	0.0731394	2.32954e-06	mean_corpuscular_haemoglobin
TBC1D9B	Tbc1d9b	-0.93679	0.0554096	0	0.0998942	0.0479589	0.0372589	mean_corpuscular_haemoglobin
THSD1	Thsd1	0.456393	0.050879	0	-0.155355	0.0687526	0.0238451	mean_corpuscular_haemoglobin
TLK1	Tlk1	-0.614526	0.0947076	1.55505e-10	0.416599	0.154854	0.00713937	mean_corpuscular_haemoglobin
TMPRSS6	Tmprss6	-4.29218	0.273751	0	-0.0581106	0.0257276	0.0239029	mean_corpuscular_haemoglobin
TRAPPC10	Trappc10	-0.455194	0.0990606	5.29426e-06	-0.410801	0.17258	0.0172962	mean_corpuscular_haemoglobin
ZMYND8	Zmynd8	-0.952224	0.196076	1.93649e-06	-0.292656	0.125912	0.0201094	mean_corpuscular_haemoglobin
ABCG5	Abcg5	1.74866	0.267759	2.42945e-10	0.109342	0.0439084	0.0127656	red_blood_cell_distribution_width
FBXO36	Fbxo36	1.25929	0.256196	1.24646e-06	-0.177448	0.0679038	0.00896933	red_blood_cell_distribution_width
GATM	Gatm	-1.07733	0.122945	2.22045e-16	0.326912	0.154136	0.0339274	red_blood_cell_distribution_width
HERC1	Herc1	0.93094	0.122317	8.63754e-14	0.259675	0.0641821	5.21219e-05	red_blood_cell_distribution_width
IRAG1	Irag1	1.54307	0.253458	2.10703e-09	0.172821	0.0715448	0.0157112	red_blood_cell_distribution_width
KLF1	Klf1	2.00694	0.27166	2.59315e-12	1.38614	0.0620391	1.41579e-110	red_blood_cell_distribution_width
MYCT1	Myct1	1.3613	0.282726	2.04784e-06	-0.0971076	0.0419444	0.0206049	red_blood_cell_distribution_width
NEMP1	Nemp1	7.89673	0.273561	0	-0.329342	0.134716	0.0144971	red_blood_cell_distribution_width
NT5C3A	Nt5c3	1.46083	0.200013	1.72484e-12	0.188191	0.0758725	0.013125	red_blood_cell_distribution_width
TFRC	Tfrc	1.74931	0.293839	1.81062e-06	0.454286	0.0675012	1.69629e-11	red_blood_cell_distribution_width
TNKS	Tnks	1.67446	0.238381	4.68059e-12	0.203156	0.0897482	0.0235972	red_blood_cell_distribution_width
ZNF445	Zfp445	1.37709	0.251832	8.07406e-08	0.365253	0.160478	0.0228439	red_blood_cell_distribution_width
CGNL1	Cgnl1	5.19066	1.16322	9.23412e-06	0.270108	0.0653436	3.57026e-05	blood_urea_nitrogen
DGKH	Dgkh	-7.14081	1.24539	2.13234e-08	0.229267	0.0651699	0.000434831	blood_urea_nitrogen
GCKR	Gckr	6.12432	1.24014	1.04317e-06	0.0304603	0.0143999	0.0344033	blood_urea_nitrogen
RSAD1	Rsad1	-5.56629	0.879342	6.00605e-09	-0.134435	0.0448145	0.00270153	blood_urea_nitrogen
SLC12A1	Slc12a1	6.39942	0.649753	1.11022e-16	0.0973539	0.0455731	0.0326618	blood_urea_nitrogen
SLC3A1	Slc3a1	23.3356	1.34646	0	-0.0875369	0.0328025	0.00761676	blood_urea_nitrogen
SLC7A2	Slc7a2	6.64419	1.16343	2.84023e-08	-0.203442	0.0940468	0.030526	blood_urea_nitrogen
SMS	Sms	2.27888	0.471594	2.7182e-06	0.165538	0.0756095	0.0285693	blood_urea_nitrogen
ADGRF5	Adgrf5	-6.44126	0.916243	6.29367e-11	-0.240144	0.0688499	0.000486755	mean_corpuscular_volume
ASPG	Aspg	-2.11166	0.432836	1.5407e-06	0.0549779	0.0257252	0.0325882	mean_corpuscular_volume
ASPN	Aspn	-1.75331	0.347761	8.78065e-07	-0.0567667	0.0267928	0.034113	mean_corpuscular_volume
ASXL1	Asxl1	-3.63203	0.720613	6.75025e-07	-0.112281	0.057258	0.0498827	mean_corpuscular_volume
ATP11C	Atp11c	2.60233	0.356964	4.84783e-11	0.179135	0.050352	0.00037418	mean_corpuscular_volume
BRIP1	Brip1	1.15629	0.171701	9.08005e-07	0.167592	0.0313909	9.3519e-08	mean_corpuscular_volume
C2CD5	C2cd5	-1.36617	0.284535	3.66339e-06	-0.087133	0.0406833	0.0322144	mean_corpuscular_volume
CCDC57	Ccdc57	-3.70353	0.41436	0	-0.0981818	0.0411748	0.0171017	mean_corpuscular_volume
CDK5RAP2	Cdk5rap2	3.49386	0.346181	0	0.0788299	0.0362717	0.0297571	mean_corpuscular_volume
CLSTN1	Clstn1	1.57183	0.31665	1.62988e-06	0.247127	0.111439	0.0265828	mean_corpuscular_volume
CSNK1G2	Csnk1g2	2.60529	0.285406	0	0.0342348	0.016781	0.0413409	mean_corpuscular_volume
DKK1	Dkk1	-2.36339	0.418477	2.2093e-08	0.536839	0.204428	0.00863814	mean_corpuscular_volume
DNAJC13	Dnajc13	-1.09743	0.239171	6.23007e-06	-0.315445	0.080748	9.36268e-05	mean_corpuscular_volume
EIF2B5	Eif2b5	-1.77819	0.273713	3.95985e-10	-0.203256	0.0915571	0.0264192	mean_corpuscular_volume
EPB41	Epb41	-2.19663	0.275686	1.42109e-14	-0.197865	0.0523436	0.000156751	mean_corpuscular_volume
EPS15	Eps15	-3.2862	0.488095	2.62999e-10	-0.198545	0.0788074	0.0117566	mean_corpuscular_volume
EPS15L1	Eps15l1	1.52026	0.258244	7.56269e-09	-0.254493	0.126661	0.0445113	mean_corpuscular_volume
GPR182	Gpr182	3.25209	0.695947	3.49541e-06	0.833484	0.418991	0.0466724	mean_corpuscular_volume
IRAG1	Irag1	3.47287	0.679146	4.72186e-07	0.142921	0.0696289	0.0401107	mean_corpuscular_volume
LEPR	Lepr	3.73375	0.602268	1.11267e-09	-0.114205	0.0581411	0.0494983	mean_corpuscular_volume
MARCHF8	Marchf8	2.43342	0.477364	3.96933e-07	0.175257	0.0411872	2.08915e-05	mean_corpuscular_volume
MTMR3	Mtmr3	-3.47108	0.626226	8.8705e-08	-0.26773	0.0774816	0.000549478	mean_corpuscular_volume
PACSIN2	Pacsin2	-3.84457	0.256389	0	0.29626	0.124415	0.0172556	mean_corpuscular_volume
RNF43	Rnf43	3.55094	0.357931	0	0.184486	0.0873454	0.0346745	mean_corpuscular_volume
RUVBL1	Ruvbl1	3.49511	0.723158	1.99773e-06	0.116342	0.0371114	0.0017189	mean_corpuscular_volume
SPRED2	Spred2	-1.43079	0.309952	4.20203e-06	-0.154259	0.0734779	0.0357824	mean_corpuscular_volume
SPTB	Sptb	-1.67986	0.266855	5.18875e-10	-0.173073	0.0690668	0.0122149	mean_corpuscular_volume
STRADB	Stradb	-2.1656	0.44224	1.3285e-06	-0.163089	0.0758419	0.0315254	mean_corpuscular_volume
TFR2	Tfr2	5.89929	0.381617	4.90705e-34	0.283356	0.0436228	8.2718e-11	mean_corpuscular_volume
TFRC	Tfrc	-7.36093	0.590991	3.21998e-12	-0.615001	0.0657647	8.63774e-21	mean_corpuscular_volume
TMPRSS6	Tmprss6	-14.0553	0.663883	2.44797e-37	-0.194201	0.0243643	1.57725e-15	mean_corpuscular_volume
ZFP36	Zfp36	-2.76811	0.386424	4.90941e-12	-0.406667	0.168708	0.015932	mean_corpuscular_volume
ZNF644	Zfp644	-3.09351	0.520305	6.14636e-09	0.343618	0.131482	0.00896417	mean_corpuscular_volume
CLK1	Clk1	0.871336	0.139504	1.75809e-07	-0.130504	0.0655219	0.046397	phosphate
GPR22	Gpr22	1.09755	0.216389	5.89307e-07	0.522346	0.204747	0.0107359	phosphate
GRHL3	Grhl3	0.967	0.1636	3.67262e-07	0.537713	0.176994	0.00238133	phosphate
MPIG6B	Mpig6b	-2.54626	0.50376	4.94207e-07	-0.122392	0.0482536	0.0111988	phosphate
MYOF	Myof	22.4049	1.88285	0	0.0463233	0.020812	0.026028	phosphate
P3H3	P3h3	-3.53761	0.650763	9.25413e-08	-0.102304	0.0438571	0.0196657	phosphate
PHEX	Phex	-0.604762	0.0669721	1.14915e-11	-0.982737	0.170855	8.82592e-09	phosphate
SVEP1	Svep1	-1.2931	0.263575	1.00057e-06	-0.113479	0.0573824	0.0479756	phosphate
AKAP7	Akap7	-1.92298	0.357487	3.79864e-07	0.105696	0.0419794	0.0118092	calcium
LEPR	Lepr	1.42112	0.121781	0	0.159954	0.0654159	0.0144777	calcium
OAZ2	Oaz2	-0.578815	0.109495	1.35625e-07	-0.174652	0.0584181	0.00279254	calcium
PHEX	Phex	-0.097378	0.0170216	8.09309e-07	-0.445807	0.170905	0.00909369	calcium
PLD4	Pld4	-0.612677	0.0983752	1.04285e-09	0.0649198	0.0318762	0.0416879	calcium
RGL3	Rgl3	-0.621506	0.0995135	3.98091e-09	-0.0752519	0.0270468	0.00539772	calcium
STK39	Stk39	0.127157	0.0252124	7.59764e-06	0.358108	0.153634	0.0197579	calcium
TMEM237	Tmem237	2.01027	0.380995	6.5903e-07	0.115288	0.0465059	0.013175	calcium
TXNIP	Txnip	0.462726	0.0617142	2.08722e-13	0.180002	0.0784723	0.0218002	calcium
WDR37	Wdr37	0.311688	0.0675078	4.88953e-06	-0.0940071	0.0475204	0.0479005	calcium
ANKRD13A	Ankrd13a	370.452	38.7948	5.49305e-10	0.204368	0.0875762	0.0196169	platelet_counts
BCL3	Bcl3	-196.425	34.1886	1.39517e-08	0.47988	0.227327	0.0347744	platelet_counts
ERCC5	Ercc5	2261.15	67.9906	0	-0.117194	0.0487282	0.01617	platelet_counts
MPIG6B	Mpig6b	-579.296	116.741	1.00184e-06	-0.192715	0.0430904	7.73678e-06	platelet_counts
NBEAL2	Nbeal2	-528.856	77.3271	1.09853e-09	-0.181358	0.0446617	4.89215e-05	platelet_counts
RASA1	Rasa1	-230.563	43.2777	1.41512e-07	0.215437	0.102909	0.036307	platelet_counts
SLC29A3	Slc29a3	-658.572	29.7766	0	-0.177556	0.0738658	0.0162274	platelet_counts
TBC1D22A	Tbc1d22a	-272.955	47.9554	1.39434e-08	0.170856	0.0844126	0.0429645	platelet_counts
THPO	Thpo	-821.103	149.497	5.84686e-08	-0.780805	0.105243	1.17978e-13	platelet_counts
ZNF532	Zfp532	548.506	68.1717	3.78586e-14	0.274053	0.118838	0.0211052	platelet_counts
AKAP11	Akap11	-3.30419	0.641874	3.43594e-07	-0.418048	0.142762	0.00340832	leukocyte_counts
ARHGAP30	Arhgap30	-1.9264	0.382047	5.44833e-07	-0.209093	0.101723	0.03983	leukocyte_counts
ATG4B	Atg4b	2.90016	0.572889	7.22592e-07	-0.211942	0.100557	0.0350582	leukocyte_counts
BCL2L11	Bcl2l11	4.6056	0.969852	7.49807e-06	0.0587877	0.0290301	0.0428608	leukocyte_counts
CPE	Cpe	6.39307	1.0487	2.50019e-09	0.407539	0.190069	0.0320199	leukocyte_counts
FZD1	Fzd1	4.87589	0.911581	1.03761e-07	0.367484	0.153267	0.0164999	leukocyte_counts
GMDS	Gmds	3.96167	0.578393	1.60287e-11	0.243828	0.112989	0.03093	leukocyte_counts
LTA	Lta	20.8752	1.35887	0	0.949984	0.36736	0.00971046	leukocyte_counts
LYN	Lyn	-3.18485	0.546093	1.10769e-08	0.474749	0.228349	0.0376123	leukocyte_counts
MAGIX	Magix	-5.60231	1.18117	3.42039e-06	0.13525	0.0643736	0.0356402	leukocyte_counts
MSH5	Msh5	3.50587	0.647518	1.13189e-07	0.0828706	0.0352673	0.0187845	leukocyte_counts
SBK1	Sbk1	-3.16905	0.454209	7.46751e-10	0.309508	0.144362	0.0320347	leukocyte_counts
ZNF593	Zfp593	-3.48404	0.771279	7.40795e-06	0.240982	0.0838374	0.004048	leukocyte_counts
CCND2	Ccnd2	36.1524	4.67279	1.58915e-13	-0.915323	0.347577	0.00845259	glucose
EIF4G2	Eif4g2	-71.604	14.6009	1.11784e-06	-0.309586	0.0978396	0.00155503	glucose
GCK	Gck	96.8594	10.6778	0	0.699887	0.102661	9.2683e-12	glucose
GOT1	Got1	-54.2726	11.6644	4.67837e-06	0.281635	0.109261	0.00994787	glucose
HERC1	Herc1	-60.2294	11.4731	1.63597e-07	-0.350004	0.0703984	6.63499e-07	glucose
ITGA8	Itga8	-68.1657	15.1144	7.17582e-06	0.245179	0.0745605	0.00100786	glucose
NEMF	Nemf	-63.6502	12.9205	9.89754e-07	0.135312	0.0630641	0.0319022	glucose
STRN3	Strn3	-57.5511	12.84	8.16352e-06	0.237694	0.103044	0.0210703	glucose
SYNE3	Syne3	-106.752	22.4927	2.63089e-06	0.154381	0.0734709	0.0356189	glucose
USP47	Usp47	32.355	7.08488	5.85434e-06	0.702498	0.13767	3.34711e-07	glucose
WDR36	Wdr36	-118.134	21.6292	3.83758e-07	-0.266255	0.0983105	0.0067627	glucose
ZNF513	Zfp513	57.6955	11.5472	1.5592e-06	0.247705	0.124254	0.0462019	glucose
AMOTL2	Amotl2	-3.672	0.553067	8.78893e-11	-0.367648	0.0699647	1.48218e-07	height
ANKRD11	Ankrd11	-0.274357	0.0464136	1.01095e-08	-0.78396	0.151136	2.1357e-07	height
AUTS2	Auts2	-0.429886	0.0683795	5.54469e-10	-0.0489596	0.0201894	0.0153077	height
CDK4	Cdk4	-0.258177	0.0545659	3.3262e-06	-0.444948	0.188832	0.0184574	height
COL6A3	Col6a3	-0.246601	0.0542406	7.08238e-06	-0.141763	0.0394956	0.000331513	height
GHRH	Ghrh	-1.51713	0.0676396	0	-0.582062	0.0840739	4.4157e-12	height
GHRHR	Ghrhr	-1.53573	0.0635708	0	-0.0840336	0.0339624	0.0133493	height
HECTD3	Hectd3	-0.437305	0.0798927	1.24471e-07	-0.129625	0.0643329	0.0439147	height
HLTF	Hltf	0.473948	0.0880761	1.07711e-07	0.109314	0.0413078	0.00813673	height
HMGXB4	Hmgxb4	-0.226403	0.0456818	1.05626e-06	-0.346927	0.079222	1.1913e-05	height
KLHL12	Klhl12	-0.238045	0.0493682	1.97293e-06	0.155955	0.0789944	0.0483526	height
MMP2	Mmp2	-0.358234	0.0476466	1.31874e-11	-0.395398	0.0979234	5.39473e-05	height
NFX1	Nfx1	-0.256084	0.0512416	8.55251e-07	0.170699	0.0698472	0.0145298	height
NFXL1	Nfxl1	-0.438879	0.0456274	0	-0.12665	0.038298	0.000943127	height
NR1D1	Nr1d1	0.222468	0.0419193	1.58776e-06	-0.473704	0.15626	0.00243344	height
PCM1	Pcm1	-0.485909	0.0528838	0	0.0322816	0.0143582	0.0245573	height
PCNT	Pcnt	-3.97294	0.820625	1.82419e-06	-0.0666241	0.024081	0.00566331	height
PHEX	Phex	-0.524198	0.086251	3.92619e-08	-0.300642	0.146272	0.0398446	height
PHF20L1	Phf20l1	-0.314188	0.043233	1.15086e-12	-0.459681	0.0998784	4.17628e-06	height
PNPLA1	Pnpla1	0.259852	0.0573016	7.65099e-06	-0.120332	0.0451929	0.00775336	height
POSTN	Postn	-0.720321	0.0763793	0	0.133117	0.0448668	0.00300774	height
SMOC2	Smoc2	-0.584466	0.0546504	0	-0.154831	0.0782459	0.047841	height
TMEM248	Tmem248	-0.399375	0.0585876	6.65521e-11	-0.400772	0.20268	0.048001	height
TNRC6B	Tnrc6b	-0.447633	0.0631652	4.35574e-12	-0.24844	0.0892094	0.00535427	height
UHRF2	Uhrf2	-0.478574	0.0647789	3.31938e-11	-1.09853	0.176672	5.03814e-10	height
UNK	Unk	-0.363158	0.0640007	1.95006e-08	-0.569636	0.145324	8.8638e-05	height
CNOT4	Cnot4	0.136197	0.0253159	8.26224e-08	0.431452	0.189877	0.0230701	fat_mass
DPP8	Dpp8	2.13749	0.385559	3.7139e-08	0.273221	0.132963	0.0398924	fat_mass
ELMOD1	Elmod1	-0.0551856	0.00842799	1.50049e-10	-0.658939	0.20191	0.00110037	fat_mass
ELOVL5	Elovl5	0.125607	0.0172372	1.30851e-12	-0.195659	0.091176	0.0318772	fat_mass
HOOK3	Hook3	-0.0456721	0.00969465	3.64937e-06	0.225579	0.0973163	0.0204498	fat_mass
IDUA	Idua	-1.04085	0.224135	3.55157e-06	0.0407349	0.0197185	0.0388454	fat_mass
SNX11	Snx11	1.13988	0.140324	2.4198e-11	0.158225	0.0795694	0.0467541	fat_mass
ZCCHC2	Zcchc2	0.0572905	0.0123309	4.87877e-06	-0.230715	0.0902816	0.0106033	fat_mass
APBB1IP	Apbb1ip	0.349731	0.0640634	1.04679e-07	0.324951	0.13341	0.0148621	monocyte_counts
LTA	Lta	-2.48896	0.453582	5.38639e-08	1.00355	0.360752	0.00540543	monocyte_counts
LYN	Lyn	2.92605	0.198001	0	0.469963	0.231362	0.042226	monocyte_counts
MS4A8	Ms4a8a	1.20338	0.209406	4.64331e-08	-0.249686	0.113034	0.0271788	monocyte_counts
SLC28A3	Slc28a3	0.269737	0.0522076	5.63562e-07	-0.111901	0.0495206	0.0238408	monocyte_counts
FZD1	Fzd1	4.16315	0.63641	8.59576e-11	0.338543	0.152761	0.0266796	lymphocyte_counts
LTA	Lta	18.0355	1.21768	0	0.754457	0.366357	0.0394612	lymphocyte_counts
RASAL3	Rasal3	-11.1193	1.78283	1.49253e-09	-0.113533	0.0145537	6.14328e-15	lymphocyte_counts
SPRED1	Spred1	-10.8178	1.6952	2.7493e-10	-0.326293	0.149002	0.0285345	lymphocyte_counts
STX11	Stx11	3.04698	0.602183	4.72028e-07	0.326234	0.15326	0.0332851	lymphocyte_counts
SUN1	Sun1	4.6922	0.727098	4.46217e-10	0.232331	0.070286	0.000948047	lymphocyte_counts
ART1	Art1	0.04468	0.0087701	8.03002e-07	-0.0506751	0.0237144	0.0326069	basophil_counts
ATG4C	Atg4c	0.0165816	0.00187084	5.29486e-18	-0.0368339	0.0168448	0.0287674	basophil_counts
FBXO43	Fbxo43	0.399075	0.0286647	0	-0.214523	0.0772784	0.00550364	basophil_counts
NOS3	Nos3	0.0808352	0.0154841	2.02058e-07	0.132637	0.0389674	0.000664584	basophil_counts
TNIP1	Tnip1	0.733266	0.141594	7.62359e-07	0.20746	0.0797968	0.00932631	basophil_counts
USP46	Usp46	0.0220252	0.00206341	6.63936e-25	0.649516	0.294596	0.0274707	basophil_counts
C2CD3	C2cd3	5.32513	1.04834	8.22321e-07	-0.0684401	0.0285549	0.0165394	neutrophil_counts
COL4A5	Col4a5	4.35965	0.767378	3.82124e-07	0.221013	0.112299	0.0490603	neutrophil_counts
CSF3	Csf3	-4.86299	0.552731	2.66009e-13	-0.425443	0.21298	0.0457625	neutrophil_counts
FNIP1	Fnip1	8.99711	1.36971	1.71391e-10	-0.371699	0.125702	0.00310656	neutrophil_counts
GMDS	Gmds	1		0	0.265016	0.113419	0.0194594	neutrophil_counts
PODXL2	Podxl2	1.46382	0.32521	8.5481e-06	0.381653	0.183935	0.0379918	neutrophil_counts
TENT5A	Tent5a	1.01276	0.168592	2.43471e-09	-0.144486	0.0586386	0.0137392	neutrophil_counts
UPF3B	Upf3b	4.54573	0.978152	5.87706e-06	0.317453	0.15005	0.0343756	neutrophil_counts
ABCD3	Abcd3	4.23711	0.83515	4.67985e-07	0.268426	0.0855416	0.0017013	total_protein
AGPAT2	Agpat2	3.86078	0.799554	1.44651e-06	-0.243222	0.119102	0.0411386	total_protein
IRF8	Irf8	2.94288	0.625453	2.85187e-06	0.470362	0.217991	0.0309507	total_protein
PKD1	Pkd1	-2.99781	0.437549	1.86626e-10	-0.18908	0.0502336	0.000167201	total_protein
RRBP1	Rrbp1	-8.25706	0.911467	0	-0.205189	0.0578572	0.000390418	total_protein
ABCA6	Abca6	-2.10106	0.450585	4.2087e-06	-0.202927	0.0331851	9.65628e-10	albumin
ARHGEF2	Arhgef2	2.60609	0.558504	3.40275e-06	0.106205	0.0329704	0.00127644	albumin
SNX8	Snx8	-2.54201	0.417504	1.89047e-09	-0.362054	0.0908444	6.73566e-05	albumin
TNKS1BP1	Tnks1bp1	-2.76968	0.603764	4.70892e-06	-0.196052	0.0797036	0.0139027	albumin
ABCB4	Abcb4	220.105	4.70249	0	0.684935	0.0730072	6.48784e-21	alanine_transferase
LEPR	Lepr	381.951	5.68869	0	-0.140891	0.0617452	0.0225004	alanine_transferase
NR1H3	Nr1h3	235.674	42.6126	3.90354e-08	0.118938	0.0551264	0.0309621	alanine_transferase
PADI2	Padi2	239.105	39.8408	2.63e-09	-0.0436486	0.0174623	0.012434	alanine_transferase
TAF9B	Taf9b	329.272	54.5112	2.83544e-09	-0.098657	0.0425246	0.0203414	alanine_transferase
TNFSF10	Tnfsf10	181.446	38.6333	2.95878e-06	-0.25734	0.0797325	0.00124856	alanine_transferase
ABCC2	Abcc2	0.259242	0.00836572	0	0.2206	0.0257709	1.12824e-17	bilirubin
ATP11C	Atp11c	0.358213	0.0147192	0	0.375847	0.0516059	3.26437e-13	bilirubin
C16orf46	1700030J22Rik	-0.0386591	0.00732833	1.71744e-07	0.632703	0.201833	0.00171985	bilirubin
CTU1	Ctu1	-0.0390725	0.00806034	1.95863e-06	-0.355535	0.164845	0.0310227	bilirubin
FABP1	Fabp1	0.031857	0.00676939	2.66813e-06	0.43683	0.183231	0.0171238	bilirubin
SMG1	Smg1	0.0331681	0.00701055	2.48053e-06	-0.293693	0.109469	0.00729894	bilirubin
ZNF513	Zfp513	-0.0442702	0.0088466	1.21741e-06	0.337316	0.134288	0.0120085	bilirubin
EXPH5	Exph5	-0.0550345	0.009989	1.12222e-07	0.120306	0.0523288	0.0215026	creatinine
GCKR	Gckr	0.0654223	0.00929001	5.62861e-12	-0.0336776	0.0141622	0.0174072	creatinine
KDM4B	Kdm4b	2.53762	0.470048	1.08659e-07	0.0490764	0.0138173	0.000382587	creatinine
MYBPC3	Mybpc3	0.0219382	0.00407314	2.79385e-07	0.172719	0.0657822	0.00864908	creatinine
MYO10	Myo10	-0.0471669	0.0106084	9.67436e-06	-0.126207	0.0556818	0.0234164	creatinine
NFE2L2	Nfe2l2	0.0264131	0.00456229	8.2582e-09	0.12875	0.0631914	0.0416045	creatinine
RASAL3	Rasal3	-0.0298181	0.00610766	1.93472e-06	0.0380784	0.0147056	0.00961479	creatinine
SLC12A1	Slc12a1	5.32906	0.87346	2.21283e-08	0.137806	0.0447878	0.00209194	creatinine

### Sheet: ST6 GPAT Diab
mouse_phenotype	human_phenotype	ivw_fe_beta	ivw_fe_se	ivw_fe_p	ivw_re_beta	ivw_re_se	ivw_re_p	n_genes
glucose_all	diab	0.0107589	0.0142186	0.449243	0.0107589	0.0142186	0.449243	295
glucose_all	hba1c	-0.00516912	0.00308951	0.0943033	-0.00780339	0.00447929	0.0814901	295
glucose_all	tg_hdl	-0.00858309	0.00313803	0.0062345	-0.00687847	0.00534447	0.198085	292
glucose_tolerance	diab	0.0554292	0.0272895	0.0422392	0.0248291	0.0454	0.58445	94
glucose_tolerance	hba1c	0.00545114	0.00602481	0.365581	0.0073132	0.0110025	0.506252	94
glucose_tolerance	tg_hdl	-0.00362104	0.00612306	0.554268	-0.00378112	0.00750287	0.614292	93
fasting_glucose	diab	0.0176813	0.0197767	0.371298	0.0170183	0.0218631	0.436332	144
fasting_glucose	hba1c	-0.0102248	0.0042589	0.0163591	-0.00733788	0.0053529	0.17043	144
fasting_glucose	tg_hdl	-0.00391797	0.00432747	0.365268	-0.00435898	0.00813537	0.592093	143
insulin	diab	-0.0730559	0.0459449	0.111817	0.076725	0.0995004	0.440646	14
insulin	hba1c	-0.00722308	0.010088	0.473988	0.0204144	0.0250936	0.415913	14
insulin	tg_hdl	-0.0164292	0.0102178	0.10786	-0.00180302	0.024067	0.940281	14
freefed_glucose	diab	0.000127029	0.0238675	0.995753	-0.00345072	0.0358228	0.923261	119
freefed_glucose	hba1c	0.00206067	0.00521901	0.692961	-0.00660607	0.00961758	0.492162	119
freefed_glucose	tg_hdl	-0.0134696	0.00529137	0.0109095	-0.0063816	0.00663096	0.335852	118
